# Constitutive gene expression differs in three brain regions important for cognition in neophobic and non-neophobic house sparrows (*Passer domesticus*)

**DOI:** 10.1101/2021.07.06.451290

**Authors:** Christine R. Lattin, Tosha R. Kelly, Morgan W. Kelly, Kevin M. Johnson

## Abstract

Neophobia (aversion to new objects, food, and environments) is a personality trait that affects the ability of wildlife to adapt to new challenges and opportunities. Despite the ubiquity and importance of this trait, the molecular mechanisms underlying repeatable individual differences in neophobia in wild animals are poorly understood. We evaluated wild-caught house sparrows (*Passer domesticus*) for neophobia in the lab using novel object tests. We then selected the most and least neophobic individuals (n=3 of each) and extracted RNA from four brain regions involved in learning, memory, threat perception, and executive function: striatum, dorsomedial hippocampus, medial ventral arcopallium, and caudolateral nidopallium (NCL). Our analysis of differentially expressed genes (DEGs) used 11,889 gene regions annotated in the house sparrow reference genome for which we had an average of 25.7 million mapped reads/sample. PERMANOVA identified significant effects of brain region, phenotype (neophobic vs. non-neophobic), and a brain region by phenotype interaction. Comparing neophobic and non-neophobic birds revealed constitutive differences in DEGs in three of the four brain regions examined: hippocampus (12% of the transcriptome significantly differentially expressed), striatum (4%) and NCL (3%). DEGs included important known neuroendocrine mediators of learning, memory, executive function, and anxiety behavior, including serotonin receptor 5A, dopamine receptors 1, 2 and 5 (downregulated in neophobic birds), and estrogen receptor beta (upregulated in neophobic birds). These results suggest that some of the behavioral differences between phenotypes may be due to underlying gene expression differences in the brain. The large number of DEGs in neophobic and non-neophobic birds also implies that there are major differences in neural function between the two phenotypes that could affect a wide variety of behavioral traits beyond neophobia.
