## Supplemental File 1 for "Constitutive gene expression differs in three brain regions important for cognition in neophobic and non-neophobic house sparrows (*Passer domesticus*)"

ID	OBJECT	PHENOTYPE	TIME	STATUS	TRIAL	OBJECT_NOOBJECT	SEX
98	0	1	167	1	1	0	M
98	2	1	20	1	2	1	M
98	0	1	40	1	3	0	M
98	3	1	440	1	4	1	M
98	0	1	72	1	5	0	M
98	4	1	53	1	6	1	M
98	0	1	51	1	7	0	M
98	5	1	497	1	8	1	M
99	1	1	732	1	2	1	M
99	0	1	83	1	3	0	M
99	2	1	199	1	4	1	M
99	0	1	129	1	5	0	M
99	3	1	290	1	6	1	M
99	0	1	24	1	7	0	M
99	4	1	820	1	8	1	M
100	0	1	89	1	1	0	F
100	4	1	25	1	2	1	F
100	0	1	19	1	3	0	F
100	5	1	26	1	4	1	F
100	0	1	8	1	5	0	F
100	1	1	532	1	6	1	F
100	0	1	1	1	7	0	F
100	2	1	1	1	8	1	F
101	0	2	105	1	1	0	M
101	5	2	231	1	2	1	M
101	0	2	44	1	3	0	M
101	1	2	1972	1	4	1	M
101	0	2	22	1	5	0	M
101	2	2	107	1	6	1	M
101	0	2	12	1	7	0	M
101	3	2	3600	0	8	1	M
102	0	2	32	1	1	0	F
102	5	2	78	1	2	1	F
102	0	2	2	1	3	0	F
102	2	2	123	1	4	1	F
102	0	2	21	1	5	0	F
102	4	2	61	1	6	1	F
103	0	2	32	1	1	0	F
103	2	2	74	1	2	1	F
103	0	2	1	1	3	0	F
103	4	2	22	1	4	1	F
103	0	2	24	1	5	0	F
103	1	2	2275	1	6	1	F
103	0	2	22	1	7	0	F
103	3	2	1165	1	8	1	F
104	0	3	13	1	1	0	M
104	1	3	3600	0	2	1	M
104	0	3	9	1	3	0	M
104	3	3	2294	1	4	1	M
104	0	3	51	1	5	0	M
104	5	3	3600	0	6	1	M
104	0	3	280	1	7	0	M
104	2	3	1778	1	8	1	M
105	0	2	28	1	1	0	F
105	3	2	933	1	2	1	F
105	0	2	1	1	3	0	F
105	5	2	33	1	4	1	F
105	0	2	3	1	5	0	F
105	2	2	4	1	6	1	F
105	0	2	3	1	7	0	F
105	4	2	1	1	8	1	F
106	0	3	4	1	1	0	F
106	3	3	3600	0	2	1	F
106	0	3	1	1	3	0	F
106	4	3	127	1	4	1	F
106	0	3	6	1	5	0	F
106	1	3	3600	0	6	1	F
106	0	3	22	1	7	0	F
106	1	3	2847	1	8	1	F
107	0	2	76	1	1	0	M
107	4	2	13	1	2	1	M
107	0	2	1	1	3	0	M
107	5	2	89	1	4	1	M
107	0	2	5	1	5	0	M
107	5	2	53	1	6	1	M
107	0	2	17	1	7	0	M
107	2	2	886	1	8	1	M
108	0	3	1	1	1	0	F
108	1	3	3600	0	2	1	F
108	0	3	23	1	3	0	F
108	2	3	519	1	4	1	F
108	0	3	4	1	5	0	F
108	3	3	3600	0	6	1	F
108	0	3	1	1	7	0	F
108	4	3	61	1	8	1	F
109	0	2	165	1	1	0	M
109	2	2	500	1	2	1	M
109	0	2	75	1	3	0	M
109	3	2	797	1	4	1	M
109	0	2	182	1	5	0	M
109	4	2	275	1	6	1	M
109	0	2	7	1	7	0	M
109	5	2	181	1	8	1	M
110	0	1	32	1	1	0	F
110	4	1	742	1	2	1	F
110	0	1	138	1	3	0	F
110	1	1	1569	1	4	1	F
110	0	1	68	1	5	0	F
110	3	1	270	1	6	1	F
110	0	1	14	1	7	0	F
110	5	1	12	1	8	1	F
111	0	2	24	1	1	0	M
111	1	2	3440	1	2	1	M
111	0	2	198	1	3	0	M
111	3	2	2430	1	4	1	M
111	0	2	72	1	5	0	M
111	5	2	288	1	6	1	M
111	0	2	76	1	7	0	M
111	2	2	297	1	8	1	M
112	0	3	2703	1	1	0	F
112	0	3	108	1	3	0	F
112	2	3	3600	0	4	1	F
112	0	3	22	1	5	0	F
112	4	3	345	1	6	1	F
112	0	3	121	1	7	0	F
112	1	3	859	1	8	1	F
