## Supplemental File 6 for "Constitutive gene expression differs in three brain regions important for cognition in neophobic and non-neophobic house sparrows (*Passer domesticus*)"

### Sheet: reduced_df_all
ID	Regulation_Hippocampus	Regulation_Striatum	Regulation_Caudolateral nidopallium	Term_Description_Hippocampus	Term_Description_Striatum	Term_Description_Caudolateral nidopallium	Fold_Enrichment_Hippocampus	Fold_Enrichment_Striatum	Fold_Enrichment_Caudolateral nidopallium	highest_p_Hippocampus	highest_p_Striatum	highest_p_Caudolateral nidopallium	Up_gene_number_Hippocampus	Dn_gene_number_Hippocampus	Up_gene_number_Striatum	Dn_gene_number_Striatum	Up_gene_number_Caudolateral nidopallium	Dn_gene_number_Caudolateral nidopallium	mean_enrichment
hsa00010	Downregulated	Upregulated	Upregulated	Glycolysis / Gluconeogenesis	Glycolysis / Gluconeogenesis	Glycolysis / Gluconeogenesis	3.79418	6.98425	6.32529	8.58e-10	2.48e-08	1.63e-07	3	-10	3	-2	5	-2	5.70124
hsa00020	Downregulated	Upregulated	Downregulated	Citrate cycle (TCA cycle)	Citrate cycle (TCA cycle)	Citrate cycle (TCA cycle)	6.42092	6.14614	3.97589	3.69e-13	8.98e-06	7.64e-06	1	-10	2	-1	1	-1	5.51432
hsa00051	Downregulated	Downregulated	Upregulated	Fructose and mannose metabolism	Fructose and mannose metabolism	Fructose and mannose metabolism	5.31387	15.8952	12.339	0.000485458	0.000536274	0.000554113	4	-4	1	-4	4	-2	11.1827
hsa00061	Upregulated	Upregulated	Downregulated	Fatty acid biosynthesis	Fatty acid biosynthesis	Fatty acid biosynthesis	7.93173	10.8461	14.0326	0.0021426	0.00236255	0.03968	4	-3	2	-1	2	-2	10.9368
hsa00190	Downregulated	Upregulated	Downregulated	Oxidative phosphorylation	Oxidative phosphorylation	Oxidative phosphorylation	8.01195	26.1075	20.5832	3.08e-41	1.95e-41	7.61e-42	1	-47	21	-11	17	-22	18.2342
hsa00270	Downregulated	Upregulated	Downregulated	Cysteine and methionine metabolism	Cysteine and methionine metabolism	Cysteine and methionine metabolism	4.60632	6.01253	5.18595	0.00804631	6.21e-05	6.21e-05	3	-8	2	-1	2	-2	5.26827
hsa00330	Downregulated	Upregulated	Upregulated	Arginine and proline metabolism	Arginine and proline metabolism	Arginine and proline metabolism	5.217	9.60335	8.69727	0.000188811	0.000188811	0.000188811	4	-9	4	-1	6	-1	7.83921
hsa00510	Downregulated	Upregulated	Downregulated	N-Glycan biosynthesis	N-Glycan biosynthesis	N-Glycan biosynthesis	5.11053	11.2888	9.73688	0.000345211	0.00038909	0.00038909	3	-10	6	-1	4	-4	8.71208
hsa00513	Downregulated	Upregulated	Downregulated	Various types of N-glycan biosynthesis	Various types of N-glycan biosynthesis	Various types of N-glycan biosynthesis	3.64431	4.98336	6.4474	0.00726164	0.00726164	0.00726164	1	-7	2	-1	2	-2	5.02502
hsa00600	Upregulated	Downregulated	Downregulated	Sphingolipid metabolism	Sphingolipid metabolism	Sphingolipid metabolism	3.21046	2.19505	1.41996	0.0226561	0.0226561	0.0226561	4	-3	1	-1	1	-1	2.27516
hsa00620	Downregulated	Upregulated	Downregulated	Pyruvate metabolism	Pyruvate metabolism	Pyruvate metabolism	5.43309	7.0917	4.58757	3.35e-08	2.09e-07	2.09e-07	3	-8	3	-1	1	-2	5.70412
hsa03013	Downregulated	Upregulated	Upregulated	RNA transport	RNA transport	RNA transport	5.20316	7.9476	7.88324	9.92e-18	1.31e-19	4.71e-27	6	-42	13	-2	14	-9	7.01133
hsa03015	Downregulated	Upregulated	Downregulated	mRNA surveillance pathway	mRNA surveillance pathway	mRNA surveillance pathway	3.97818	4.00835	6.48244	5.33e-10	7.93e-10	1.25e-07	4	-15	4	-1	5	-5	4.82299
hsa03040	Downregulated	Upregulated	Upregulated	Spliceosome	Spliceosome	Spliceosome	1.32847	3.17904	2.8791	8.59e-06	2.01e-06	4.6e-06	1	-10	4	-1	4	-3	2.4622
hsa03050	Downregulated	Downregulated	Upregulated	Proteasome	Proteasome	Proteasome	8.98929	8.19486	6.62649	5.68e-31	5.68e-31	6.54e-31	1	-21	2	-2	3	-2	7.93688
hsa03440	Downregulated	Downregulated	Downregulated	Homologous recombination	Homologous recombination	Homologous recombination	4.68554	2.49168	3.2237	3.66e-07	3.66e-07	4.57e-05	1	-8	1	-1	1	-1	3.46697
hsa04010	Upregulated	Downregulated	Upregulated	MAPK signaling pathway	MAPK signaling pathway	MAPK signaling pathway	3.33266	4.46606	4.12723	3.47e-11	3.47e-11	3.47e-11	30	-20	6	-8	12	-8	3.97531
hsa04012	Upregulated	Downregulated	Downregulated	ErbB signaling pathway	ErbB signaling pathway	ErbB signaling pathway	6.03412	9.99674	7.18535	1.66e-21	2.48e-21	5.72e-23	14	-12	3	-6	5	-5	7.73874
hsa04014	Upregulated	Downregulated	Upregulated	Ras signaling pathway	Ras signaling pathway	Ras signaling pathway	4.28062	5.32666	4.50601	8.27e-15	8.27e-15	8.27e-15	32	-18	4	-9	11	-6	4.70443
hsa04015	Upregulated	Downregulated	Upregulated	Rap1 signaling pathway	Rap1 signaling pathway	Rap1 signaling pathway	4.13445	5.39661	5.52746	2.86e-16	4.4e-16	5.07e-16	31	-13	4	-8	12	-7	5.01951
hsa04020	Upregulated	Downregulated	Upregulated	Calcium signaling pathway	Calcium signaling pathway	Calcium signaling pathway	4.3243	3.76294	3.95561	8.66e-08	8.66e-08	2.15e-06	25	-19	3	-5	7	-6	4.01428
hsa04022	Upregulated	Upregulated	Upregulated	cGMP-PKG signaling pathway	cGMP-PKG signaling pathway	cGMP-PKG signaling pathway	3.94827	4.58098	5.55637	1.1e-08	1.1e-08	5.93e-09	17	-16	5	-3	9	-6	4.69521
hsa04024	Upregulated	Upregulated	Downregulated	cAMP signaling pathway	cAMP signaling pathway	cAMP signaling pathway	3.72228	3.11761	3.74541	7.34e-07	2.34e-06	4.66e-05	23	-17	4	-3	6	-7	3.52843
hsa04060	Upregulated	Upregulated	Downregulated	Cytokine-cytokine receptor interaction	Cytokine-cytokine receptor interaction	Cytokine-cytokine receptor interaction	1.76399	0.6754	0.43691	8.45e-05	0.0377543	0.0377543	19	-6	2	-1	1	-1	0.95877
hsa04062	Upregulated	Downregulated	Upregulated	Chemokine signaling pathway	Chemokine signaling pathway	Chemokine signaling pathway	3.512	2.0374	2.96545	4.9e-11	6.74e-11	7.48e-11	21	-12	1	-3	6	-3	2.83828
hsa04064	Upregulated	Downregulated	Downregulated	NF-kappa B signaling pathway	NF-kappa B signaling pathway	NF-kappa B signaling pathway	3.96587	0.90384	1.75407	8.62e-16	6.4e-16	8.62e-16	16	-5	1	-1	1	-2	2.20793
hsa04066	Upregulated	Downregulated	Upregulated	HIF-1 signaling pathway	HIF-1 signaling pathway	HIF-1 signaling pathway	4.90656	6.9579	6.75152	2.68e-17	2.68e-17	9.14e-12	15	-12	3	-5	8	-4	6.20532
hsa04068	Upregulated	Downregulated	Upregulated	FoxO signaling pathway	FoxO signaling pathway	FoxO signaling pathway	4.47971	7.14668	5.54776	2.3e-08	2.3e-08	4.5e-08	19	-11	5	-5	9	-3	5.72472
hsa04070	Upregulated	Downregulated	Downregulated	Phosphatidylinositol signaling system	Phosphatidylinositol signaling system	Phosphatidylinositol signaling system	4.55679	3.96525	4.48891	0.00271024	0.000134522	0.00012431	13	-10	2	-2	3	-5	4.33698
hsa04071	Upregulated	Downregulated	Downregulated	Sphingolipid signaling pathway	Sphingolipid signaling pathway	Sphingolipid signaling pathway	3.81934	3.9738	3.08475	2.14e-07	2.14e-07	1.99e-06	16	-7	1	-5	3	-3	3.62596
hsa04072	Upregulated	Downregulated	Upregulated	Phospholipase D signaling pathway	Phospholipase D signaling pathway	Phospholipase D signaling pathway	4.14685	6.40223	5.38402	5.92e-12	5.92e-12	5.92e-12	19	-12	3	-7	8	-5	5.31103
hsa04110	Downregulated	Downregulated	Upregulated	Cell cycle	Cell cycle	Cell cycle	4.34966	5.94788	4.80955	2.93e-10	2.93e-10	2.3e-12	9	-19	3	-5	6	-4	5.0357
hsa04114	Downregulated	Downregulated	Downregulated	Oocyte meiosis	Oocyte meiosis	Oocyte meiosis	4.0468	5.42307	6.01396	2.4e-07	2.14e-07	1.57e-12	7	-18	1	-6	5	-7	5.16128
hsa04115	Upregulated	Upregulated	Downregulated	p53 signaling pathway	p53 signaling pathway	p53 signaling pathway	4.28062	2.56089	3.31325	4.77e-07	5.39e-07	2.23e-08	9	-7	2	-1	2	-2	3.38492
hsa04120	Downregulated	Downregulated	Upregulated	Ubiquitin mediated proteolysis	Ubiquitin mediated proteolysis	Ubiquitin mediated proteolysis	3.09329	3.36468	3.91785	1.86e-12	1.86e-12	2.64e-18	5	-17	1	-4	5	-4	3.45861
hsa04130	Downregulated	Upregulated	Downregulated	SNARE interactions in vesicular transport	SNARE interactions in vesicular transport	SNARE interactions in vesicular transport	3.50232	5.5874	3.61445	1.5e-06	1.5e-06	1.5e-06	1	-5	2	-1	1	-1	4.23472
hsa04136	Downregulated	Upregulated	Upregulated	Autophagy	Autophagy	Autophagy	6.83518	8.92182	7.69528	1.38e-06	1.38e-06	1.38e-06	2	-9	2	-1	3	-1	7.81743
hsa04137	Downregulated	Downregulated	Upregulated	Mitophagy	Mitophagy	Mitophagy	5.25348	4.19055	6.32529	9.45e-12	8.21e-12	9.97e-12	7	-11	1	-2	5	-2	5.25644
hsa04140	Downregulated	Downregulated	Upregulated	Autophagy	Autophagy	Autophagy	6.13555	6.82905	6.18472	1.97e-24	1.97e-24	1.97e-24	21	-22	4	-6	10	-5	6.38311
hsa04141	Downregulated	Downregulated	Upregulated	Protein processing in endoplasmic reticulum	Protein processing in endoplasmic reticulum	Protein processing in endoplasmic reticulum	2.51254	2.29049	2.22255	1.03e-05	1.03e-05	6.59e-06	8	-13	2	-2	6	-1	2.34186
hsa04144	Upregulated	Downregulated	Upregulated	Endocytosis	Endocytosis	Endocytosis	3.52468	3.92307	4.06049	6.05e-14	6.05e-14	6.05e-14	22	-21	4	-6	10	-6	3.83608
hsa04145	Upregulated	Downregulated	Downregulated	Phagosome	Phagosome	Phagosome	2.67893	1.22109	1.18487	0.0113183	0.0188474	0.0181496	13	-8	1	-1	1	-2	1.69496
hsa04150	Downregulated	Downregulated	Upregulated	mTOR signaling pathway	mTOR signaling pathway	mTOR signaling pathway	5.35786	7.32653	6.71426	4.46e-14	4.46e-14	4.46e-14	21	-21	5	-7	14	-3	6.46621
hsa04152	Upregulated	Upregulated	Upregulated	AMPK signaling pathway	AMPK signaling pathway	AMPK signaling pathway	4.37055	3.0989	5.51279	7.26e-15	7.26e-15	2.68e-07	17	-10	4	-1	7	-4	4.32741
hsa04210	Downregulated	Downregulated	Downregulated	Apoptosis	Apoptosis	Apoptosis	3.28181	2.73162	2.6506	7.24e-07	8.37e-07	5.61e-08	10	-13	1	-3	3	-3	2.88801
hsa04211	Upregulated	Upregulated	Upregulated	Longevity regulating pathway	Longevity regulating pathway	Longevity regulating pathway	5.41089	9.3228	9.38132	1.32e-11	1.32e-11	1.62e-07	14	-11	7	-2	11	-3	8.03834
hsa04213	Downregulated	Upregulated	Upregulated	Longevity regulating pathway	Longevity regulating pathway	Longevity regulating pathway	4.66035	8.92182	7.69528	1.44e-09	1.59e-09	8.58e-07	7	-8	4	-2	7	-1	7.09248
hsa04215	Downregulated	Downregulated	Downregulated	Apoptosis	Apoptosis	Apoptosis	3.85255	3.07307	3.97589	0.00253396	0.00226463	0.000579293	2	-4	1	-1	1	-2	3.63384
hsa04216	Upregulated	Upregulated	Upregulated	Ferroptosis	Ferroptosis	Ferroptosis	4.81569	4.60961	5.96384	0.02527	0.0277686	0.0225748	6	-5	2	-1	4	-1	5.12971
hsa04217	Downregulated	Downregulated	Upregulated	Necroptosis	Necroptosis	Necroptosis	4.48982	4.15904	4.48409	5.88e-07	1.36e-09	4.71e-08	10	-21	3	-3	6	-4	4.37765
hsa04218	Downregulated	Upregulated	Upregulated	Cellular senescence	Cellular senescence	Cellular senescence	4.59821	6.54267	5.77146	3.19e-13	3.19e-13	7.68e-11	16	-21	7	-4	10	-5	5.63745
hsa04260	Downregulated	Upregulated	Upregulated	Cardiac muscle contraction	Cardiac muscle contraction	Cardiac muscle contraction	5.05648	12.6764	9.69124	2.48e-09	2.18e-09	1.67e-09	4	-17	6	-5	9	-4	9.14138
hsa04261	Downregulated	Upregulated	Upregulated	Adrenergic signaling in cardiomyocytes	Adrenergic signaling in cardiomyocytes	Adrenergic signaling in cardiomyocytes	3.71971	3.17904	4.11299	0.000471646	0.000471646	0.000541495	13	-15	4	-1	6	-4	3.67058
hsa04270	Upregulated	Downregulated	Downregulated	Vascular smooth muscle contraction	Vascular smooth muscle contraction	Vascular smooth muscle contraction	3.94356	3.62961	5.16553	1.03e-07	1.03e-07	1.03e-07	15	-11	1	-4	3	-8	4.24623
hsa04310	Upregulated	Upregulated	Upregulated	Wnt signaling pathway	Wnt signaling pathway	Wnt signaling pathway	3.55809	2.93606	3.0389	4.78e-07	5.23e-07	2.21e-08	18	-11	3	-2	6	-2	3.17768
hsa04330	Upregulated	Upregulated	Downregulated	Notch signaling pathway	Notch signaling pathway	Notch signaling pathway	5.00832	12.9069	9.54215	1.22e-07	1.22e-07	1.22e-07	8	-5	5	-2	4	-4	9.15246
hsa04340	Upregulated	Downregulated	Upregulated	Hedgehog signaling pathway	Hedgehog signaling pathway	Hedgehog signaling pathway	4.60632	2.00418	3.88946	2.37e-05	2.37e-05	1.92e-05	10	-1	1	-1	2	-1	3.49998
hsa04350	Upregulated	Upregulated	Downregulated	TGF-beta signaling pathway	TGF-beta signaling pathway	TGF-beta signaling pathway	3.89584	2.07173	2.01028	4.74e-10	4.12e-08	4.12e-08	11	-7	2	-1	1	-2	2.65929
hsa04360	Upregulated	Downregulated	Upregulated	Axon guidance	Axon guidance	Axon guidance	4.5968	6.80965	5.08282	0.000128298	0.000128298	1.77e-05	26	-16	6	-7	12	-3	5.49642
hsa04370	Downregulated	Downregulated	Upregulated	VEGF signaling pathway	VEGF signaling pathway	VEGF signaling pathway	4.24434	4.68774	3.03246	3.34e-05	3.34e-05	4.14e-05	6	-7	1	-3	3	-1	3.98818
hsa04371	Downregulated	Downregulated	Upregulated	Apelin signaling pathway	Apelin signaling pathway	Apelin signaling pathway	3.45005	4.12801	4.45063	1.51e-07	1.51e-07	1.51e-07	11	-13	2	-4	6	-4	4.00956
hsa04380	Upregulated	Downregulated	Downregulated	Osteoclast differentiation	Osteoclast differentiation	Osteoclast differentiation	3.28877	2.99812	3.87892	1.25e-09	1.25e-09	1.25e-09	13	-8	1	-3	4	-4	3.3886
hsa04390	Upregulated	Downregulated	Upregulated	Hippo signaling pathway	Hippo signaling pathway	Hippo signaling pathway	4.33731	4.27381	4.34452	2e-11	2.57e-11	1.43e-13	22	-12	3	-4	7	-4	4.31855
hsa04392	Upregulated	Downregulated	Downregulated	Hippo signaling pathway	Hippo signaling pathway	Hippo signaling pathway	4.81569	3.29258	4.25989	6.03e-05	0.00457087	0.0315877	6	-1	1	-1	1	-1	4.12272
hsa04510	Upregulated	Downregulated	Upregulated	Focal adhesion	Focal adhesion	Focal adhesion	5.18237	6.08375	5.14646	8.59e-16	8.59e-16	8.11e-17	42	-11	6	-7	13	-4	5.47086
hsa04512	Upregulated	Upregulated	Upregulated	ECM-receptor interaction	ECM-receptor interaction	ECM-receptor interaction	4.64964	3.17904	2.742	5.05e-05	0.00271018	0.000423969	21	-1	3	-1	4	-1	3.52356
hsa04520	Downregulated	Downregulated	Upregulated	Adherens junction	Adherens junction	Adherens junction	5.25348	5.5874	6.32529	1.63e-11	1.63e-11	1.63e-11	9	-9	2	-2	4	-3	5.72206
hsa04530	Upregulated	Downregulated	Downregulated	Tight junction	Tight junction	Tight junction	3.604	3.56873	3.46288	7.61e-05	4.32e-06	4.06e-06	20	-9	2	-4	4	-5	3.5452
hsa04540	Upregulated	Downregulated	Downregulated	Gap junction	Gap junction	Gap junction	4.47971	7.50401	6.9347	2.68e-06	3.2e-06	3.39e-06	11	-9	1	-6	4	-6	6.30614
hsa04550	Upregulated	Downregulated	Downregulated	Signaling pathways regulating pluripotency of stem cells	Signaling pathways regulating pluripotency of stem cells	Signaling pathways regulating pluripotency of stem cells	3.7688	4.00835	3.02514	7.02e-06	8.33e-06	7.65e-06	19	-8	3	-3	3	-4	3.60076
hsa04611	Upregulated	Downregulated	Downregulated	Platelet activation	Platelet activation	Platelet activation	2.99994	1.51135	2.4442	0.000147017	0.000147017	0.000230492	11	-8	1	-1	1	-4	2.31849
hsa04620	Upregulated	Downregulated	Upregulated	Toll-like receptor signaling pathway	Toll-like receptor signaling pathway	Toll-like receptor signaling pathway	2.05719	1.79014	3.47408	2.34e-08	2.34e-08	2.34e-08	8	-3	1	-1	4	-2	2.44047
hsa04621	Downregulated	Upregulated	Downregulated	NOD-like receptor signaling pathway	NOD-like receptor signaling pathway	NOD-like receptor signaling pathway	2.26621	1.62692	3.15733	4.76e-05	4.76e-05	0.000547698	10	-10	2	-1	4	-5	2.35015
hsa04622	Upregulated	Downregulated	Upregulated	RIG-I-like receptor signaling pathway	RIG-I-like receptor signaling pathway	RIG-I-like receptor signaling pathway	2.58754	1.376	4.45063	3.46e-07	3.46e-07	3.08e-07	5	-4	1	-1	3	-2	2.80472
hsa04625	Upregulated	Downregulated	Downregulated	C-type lectin receptor signaling pathway	C-type lectin receptor signaling pathway	C-type lectin receptor signaling pathway	3.62369	3.65117	4.13336	1.69e-06	1.69e-06	6.74e-07	10	-9	1	-3	3	-4	3.80274
hsa04630	Upregulated	Downregulated	Upregulated	JAK-STAT signaling pathway	JAK-STAT signaling pathway	JAK-STAT signaling pathway	3.55809	4.11048	4.17849	2.7e-13	3.81e-13	4.27e-13	20	-9	1	-6	7	-4	3.94902
hsa04650	Downregulated	Downregulated	Upregulated	Natural killer cell mediated cytotoxicity	Natural killer cell mediated cytotoxicity	Natural killer cell mediated cytotoxicity	1.68167	2.19505	1.89328	6.19e-07	6.19e-07	6.19e-07	5	-6	1	-3	4	-1	1.92333
hsa04658	Upregulated	Upregulated	Downregulated	Th1 and Th2 cell differentiation	Th1 and Th2 cell differentiation	Th1 and Th2 cell differentiation	2.54015	2.0262	2.62147	0.0455452	0.0455452	0.0455452	10	-2	2	-1	1	-3	2.39594
hsa04659	Upregulated	Downregulated	Downregulated	Th17 cell differentiation	Th17 cell differentiation	Th17 cell differentiation	2.90759	0.86974	1.12525	0.000207964	7.96e-05	7.96e-05	12	-4	1	-1	1	-1	1.63419
hsa04660	Upregulated	Downregulated	Upregulated	T cell receptor signaling pathway	T cell receptor signaling pathway	T cell receptor signaling pathway	3.43297	2.73838	3.54288	8.51e-08	8.51e-08	8.51e-08	10	-8	1	-2	5	-1	3.23808
hsa04662	Downregulated	Downregulated	Upregulated	B cell receptor signaling pathway	B cell receptor signaling pathway	B cell receptor signaling pathway	2.71655	3.54585	3.82298	2.81e-07	2.81e-07	2.81e-07	5	-6	1	-3	4	-1	3.36179
hsa04664	Upregulated	Downregulated	Upregulated	Fc epsilon RI signaling pathway	Fc epsilon RI signaling pathway	Fc epsilon RI signaling pathway	4.53242	6.77883	6.13925	4.77e-11	4.77e-11	4.77e-11	9	-7	1	-4	5	-2	5.81683
hsa04666	Upregulated	Downregulated	Upregulated	Fc gamma R-mediated phagocytosis	Fc gamma R-mediated phagocytosis	Fc gamma R-mediated phagocytosis	5.35077	6.14614	7.95179	8.74e-10	8.74e-10	8.74e-10	13	-12	3	-3	7	-5	6.4829
hsa04668	Upregulated	Upregulated	Upregulated	TNF signaling pathway	TNF signaling pathway	TNF signaling pathway	3.15209	1.67622	3.253	5.69e-12	5.69e-12	5.69e-12	11	-7	2	-1	4	-2	2.69377
hsa04670	Upregulated	Upregulated	Upregulated	Leukocyte transendothelial migration	Leukocyte transendothelial migration	Leukocyte transendothelial migration	2.97697	2.51433	2.71084	9.29e-05	9.29e-05	9.29e-05	13	-4	2	-1	4	-1	2.73405
hsa04713	Upregulated	Downregulated	Downregulated	Circadian entrainment	Circadian entrainment	Circadian entrainment	4.25809	1.94089	3.76664	6.27e-06	6.27e-06	5.53e-05	12	-9	1	-2	2	-4	3.32187
hsa04714	Downregulated	Upregulated	Downregulated	Thermogenesis	Thermogenesis	Thermogenesis	5.89865	16.3211	13.4115	2.08e-33	1.32e-33	5.2e-34	15	-49	24	-13	23	-24	11.8771
hsa04720	Downregulated	Downregulated	Downregulated	Long-term potentiation	Long-term potentiation	Long-term potentiation	3.73755	8.25601	8.01113	0.00107574	0.00191161	0.0129096	4	-9	2	-4	4	-5	6.66823
hsa04721	Downregulated	Downregulated	Downregulated	Synaptic vesicle cycle	Synaptic vesicle cycle	Synaptic vesicle cycle	2.31153	1.22923	2.38554	0.000548232	0.000548232	0.00843691	3	-6	1	-1	1	-2	1.97543
hsa04722	Upregulated	Downregulated	Upregulated	Neurotrophin signaling pathway	Neurotrophin signaling pathway	Neurotrophin signaling pathway	3.91785	4.68774	4.04328	5.16e-14	7.15e-14	3.08e-15	14	-10	2	-4	6	-2	4.21629
hsa04723	Downregulated	Upregulated	Downregulated	Retrograde endocannabinoid signaling	Retrograde endocannabinoid signaling	Retrograde endocannabinoid signaling	5.75208	9.60335	9.93974	7.28e-23	5.42e-23	2.95e-23	17	-26	9	-6	6	-18	8.43172
hsa04724	Upregulated	Downregulated	Downregulated	Glutamatergic synapse	Glutamatergic synapse	Glutamatergic synapse	3.78376	1.64629	3.7274	0.000126076	0.000126076	0.000126076	13	-9	1	-1	2	-5	3.05248
hsa04725	Upregulated	Downregulated	Downregulated	Cholinergic synapse	Cholinergic synapse	Cholinergic synapse	4.512	3.32224	4.29826	3.98e-08	3.98e-08	3.98e-08	15	-11	1	-3	3	-5	4.04417
hsa04726	Downregulated	Downregulated	Downregulated	Serotonergic synapse	Serotonergic synapse	Serotonergic synapse	4.06462	2.5374	2.73571	3.5e-08	3.5e-08	3.5e-08	10	-13	1	-3	2	-3	3.11258
hsa04728	Downregulated	Upregulated	Downregulated	Dopaminergic synapse	Dopaminergic synapse	Dopaminergic synapse	4.3779	3.49213	4.96987	1.35e-07	1.35e-07	1.35e-07	13	-17	3	-2	3	-8	4.27997
hsa04730	Upregulated	Downregulated	Downregulated	Long-term depression	Long-term depression	Long-term depression	5.31387	6.35808	7.19774	0.000192713	0.00021392	0.000305818	9	-7	1	-4	2	-5	6.2899
hsa04744	Downregulated	Downregulated	Upregulated	Phototransduction	Phototransduction	Phototransduction	2.75182	3.29258	4.25989	0.00565849	0.00565849	0.034397	1	-3	1	-1	2	-1	3.43476
hsa04750	Upregulated	Downregulated	Downregulated	Inflammatory mediator regulation of TRP channels	Inflammatory mediator regulation of TRP channels	Inflammatory mediator regulation of TRP channels	4.12774	3.76294	4.25989	2.13e-08	2.13e-08	2.13e-08	11	-10	2	-2	2	-5	4.05019
hsa04810	Upregulated	Downregulated	Upregulated	Regulation of actin cytoskeleton	Regulation of actin cytoskeleton	Regulation of actin cytoskeleton	5.25348	7.05777	6.56308	2.64e-18	2.64e-18	2.64e-18	39	-18	8	-8	13	-10	6.29144
hsa04910	Downregulated	Downregulated	Upregulated	Insulin signaling pathway	Insulin signaling pathway	Insulin signaling pathway	4.92115	9.42109	7.8357	1.51e-18	2.29e-18	2.63e-18	17	-18	7	-7	13	-5	7.39265
hsa04912	Downregulated	Downregulated	Downregulated	GnRH signaling pathway	GnRH signaling pathway	GnRH signaling pathway	4.55679	6.93919	7.69528	1.47e-08	1.47e-08	1.47e-08	11	-11	2	-5	5	-7	6.39709
hsa04914	Downregulated	Downregulated	Downregulated	Progesterone-mediated oocyte maturation	Progesterone-mediated oocyte maturation	Progesterone-mediated oocyte maturation	3.59854	4.0524	3.9322	0.0013085	0.0013085	1.85e-11	6	-11	1	-4	3	-3	3.86105
hsa04915	Upregulated	Downregulated	Upregulated	Estrogen signaling pathway	Estrogen signaling pathway	Estrogen signaling pathway	3.5151	3.36468	3.91785	9.4e-07	9.4e-07	1.53e-05	15	-10	2	-3	5	-4	3.59921
hsa04917	Upregulated	Downregulated	Upregulated	Prolactin signaling pathway	Prolactin signaling pathway	Prolactin signaling pathway	4.40292	3.95109	3.40791	5.45e-13	7.11e-13	7.76e-13	10	-6	1	-3	3	-1	3.92064
hsa04919	Upregulated	Downregulated	Upregulated	Thyroid hormone signaling pathway	Thyroid hormone signaling pathway	Thyroid hormone signaling pathway	5.50365	7.74724	6.51512	3.42e-18	3.42e-18	6.12e-15	19	-15	4	-6	8	-5	6.58867
hsa04920	Upregulated	Upregulated	Upregulated	Adipocytokine signaling pathway	Adipocytokine signaling pathway	Adipocytokine signaling pathway	4.24914	4.0673	2.63111	0.000774813	0.000581698	0.000581698	10	-5	3	-1	3	-1	3.64918
hsa04921	Downregulated	Downregulated	Downregulated	Oxytocin signaling pathway	Oxytocin signaling pathway	Oxytocin signaling pathway	3.53806	3.76294	4.46274	1.28e-05	0.000485458	0.000485458	11	-16	1	-5	5	-6	3.92125
hsa04922	Downregulated	Upregulated	Upregulated	Glucagon signaling pathway	Glucagon signaling pathway	Glucagon signaling pathway	3.58816	4.51922	5.26221	4.31e-05	4.31e-05	0.000180834	8	-11	3	-2	5	-4	4.45653
hsa04923	Upregulated	Downregulated	Upregulated	Regulation of lipolysis in adipocytes	Regulation of lipolysis in adipocytes	Regulation of lipolysis in adipocytes	4.99405	1.70726	3.31325	2.41e-05	2.41e-05	2.41e-05	10	-4	1	-1	2	-1	3.33819
hsa04924	Upregulated	Downregulated	Downregulated	Renin secretion	Renin secretion	Renin secretion	3.21046	1.39685	5.42167	0.0307846	0.0307846	0.0307846	6	-5	1	-1	2	-4	3.343
hsa04926	Upregulated	Downregulated	Upregulated	Relaxin signaling pathway	Relaxin signaling pathway	Relaxin signaling pathway	3.33686	2.17777	3.28716	5.46e-06	5.46e-06	5.46e-06	12	-10	1	-2	5	-2	2.93393
hsa04927	Upregulated	Downregulated	Downregulated	Cortisol synthesis and secretion	Cortisol synthesis and secretion	Cortisol synthesis and secretion	3.00981	2.881	5.5911	0.0280808	0.0280808	0.0280808	7	-3	1	-1	2	-4	3.8273
hsa04928	Upregulated	Downregulated	Downregulated	Parathyroid hormone synthesis, secretion and action	Parathyroid hormone synthesis, secretion and action	Parathyroid hormone synthesis, secretion and action	3.51916	3.54585	5.16102	1.64e-06	8.71e-05	1.64e-06	15	-4	1	-3	4	-5	4.07534
hsa04929	Upregulated	Downregulated	Downregulated	GnRH secretion	GnRH secretion	GnRH secretion	4.51471	5.76201	5.5911	0.000527169	0.000527169	0.000527169	10	-5	1	-4	3	-3	5.28927
hsa04930	Upregulated	Downregulated	Upregulated	Type II diabetes mellitus	Type II diabetes mellitus	Type II diabetes mellitus	7.11885	12.0251	9.07541	8.13e-09	9.76e-09	1.04e-08	10	-7	3	-3	6	-1	9.40644
hsa04931	Upregulated	Upregulated	Upregulated	Insulin resistance	Insulin resistance	Insulin resistance	4.1406	2.58483	2.78684	2.88e-12	2.88e-12	2.34e-08	13	-10	3	-1	4	-1	3.17075
hsa04932	Downregulated	Upregulated	Downregulated	Non-alcoholic fatty liver disease	Non-alcoholic fatty liver disease	Non-alcoholic fatty liver disease	6.37664	16.531	13.9842	5.37e-38	3.4e-38	1.33e-38	7	-41	16	-10	17	-17	12.2973
hsa04933	Upregulated	Downregulated	Downregulated	AGE-RAGE signaling pathway in diabetic complications	AGE-RAGE signaling pathway in diabetic complications	AGE-RAGE signaling pathway in diabetic complications	5.05891	2.7937	4.81927	2.92e-08	3.63e-08	3.9e-08	17	-9	1	-2	4	-4	4.22396
hsa04934	Upregulated	Downregulated	Downregulated	Cushing syndrome	Cushing syndrome	Cushing syndrome	2.6613	2.42611	3.13886	0.00805311	0.00849657	0.0163147	14	-7	1	-3	3	-5	2.74209
hsa04935	Upregulated	Upregulated	Upregulated	Growth hormone synthesis, secretion and action	Growth hormone synthesis, secretion and action	Growth hormone synthesis, secretion and action	4.85616	6.97251	7.51745	7.91e-17	1.15e-16	1.3e-16	20	-10	5	-4	9	-6	6.44871
hsa04960	Upregulated	Downregulated	Upregulated	Aldosterone-regulated sodium reabsorption	Aldosterone-regulated sodium reabsorption	Aldosterone-regulated sodium reabsorption	4.28062	5.12179	6.62649	8.2e-05	8.2e-05	0.00153763	5	-3	1	-1	3	-1	5.34296
hsa04962	Downregulated	Downregulated	Upregulated	Vasopressin-regulated water reabsorption	Vasopressin-regulated water reabsorption	Vasopressin-regulated water reabsorption	3.94011	6.28583	5.42167	8.06e-09	2.3e-09	6.4e-08	4	-5	1	-2	3	-1	5.21587
hsa05012	Downregulated	Upregulated	Downregulated	Parkinson disease	Parkinson disease	Parkinson disease	7.31817	15.2983	13.2819	1.97e-45	1.06e-45	2.98e-46	4	-83	23	-15	24	-27	11.9661
hsa05017	Downregulated	Upregulated	Downregulated	Spinocerebellar ataxia	Spinocerebellar ataxia	Spinocerebellar ataxia	8.17629	7.95903	7.72296	6.73e-30	1.72e-30	6.14e-35	22	-38	8	-4	8	-10	7.95276
hsa05020	Downregulated	Upregulated	Upregulated	Prion disease	Prion disease	Prion disease	6.64755	13.3769	11.6938	7.66e-42	2.72e-43	1.25e-42	11	-77	22	-15	26	-24	10.5727
hsa05031	Downregulated	Upregulated	Downregulated	Amphetamine addiction	Amphetamine addiction	Amphetamine addiction	3.90839	6.68059	7.77892	0.00243103	0.000713882	0.000713882	5	-9	3	-2	4	-5	6.12263
hsa05032	Upregulated	Downregulated	Downregulated	Morphine addiction	Morphine addiction	Morphine addiction	4.3058	2.16923	3.50814	3.16e-05	3.16e-05	3.16e-05	10	-9	1	-1	2	-3	3.32772
hsa05034	Downregulated	Downregulated	Upregulated	Alcoholism	Alcoholism	Alcoholism	4.36138	6.08816	5.62627	1.84e-06	1.84e-06	1.68e-06	5	-19	3	-4	6	-4	5.3586
hsa05100	Upregulated	Upregulated	Upregulated	Bacterial invasion of epithelial cells	Bacterial invasion of epithelial cells	Bacterial invasion of epithelial cells	6.22336	7.0917	8.25763	5.29e-13	5.29e-13	8.51e-10	11	-10	4	-1	6	-3	7.1909
hsa05120	Upregulated	Upregulated	Downregulated	Epithelial cell signaling in Helicobacter pylori infection	Epithelial cell signaling in Helicobacter pylori infection	Epithelial cell signaling in Helicobacter pylori infection	3.35005	4.00835	3.4573	0.000205853	0.000205853	0.000205853	7	-5	2	-1	2	-2	3.60523
hsa05130	Upregulated	Upregulated	Downregulated	Pathogenic Escherichia coli infection	Pathogenic Escherichia coli infection	Pathogenic Escherichia coli infection	3.36334	3.41452	3.78657	1.02e-10	1.59e-09	4.14e-08	18	-15	4	-3	6	-6	3.52148
hsa05131	Downregulated	Upregulated	Upregulated	Shigellosis	Shigellosis	Shigellosis	5.84274	5.68008	7.06616	1.3e-18	8.54e-19	1.3e-18	32	-32	8	-5	14	-11	6.19633
hsa05132	Upregulated	Upregulated	Upregulated	Salmonella infection	Salmonella infection	Salmonella infection	3.92559	4.80623	5.08764	9.88e-10	1.66e-10	1.3e-11	22	-21	6	-5	14	-4	4.60648
hsa05134	Downregulated	Downregulated	Downregulated	Legionellosis	Legionellosis	Legionellosis	2.75182	1.64629	3.19492	0.0208732	0.0208732	0.0208732	2	-6	1	-1	1	-2	2.53101
hsa05135	Upregulated	Upregulated	Upregulated	Yersinia infection	Yersinia infection	Yersinia infection	3.76226	3.60126	4.19333	1.17e-09	1.17e-09	1.17e-09	17	-8	3	-2	5	-4	3.85228
hsa05140	Upregulated	Downregulated	Downregulated	Leishmaniasis	Leishmaniasis	Leishmaniasis	2.50166	2.3946	3.0981	0.00110906	0.00110906	0.00110906	7	-3	1	-1	1	-4	2.66479
hsa05142	Upregulated	Downregulated	Downregulated	Chagas disease	Chagas disease	Chagas disease	2.26621	0.90384	1.75407	0.00340111	0.00340111	0.00340111	8	-4	1	-1	1	-3	1.64137
hsa05145	Upregulated	Upregulated	Downregulated	Toxoplasmosis	Toxoplasmosis	Toxoplasmosis	3.78376	3.29258	3.7274	4.53e-07	4.53e-07	3.97e-07	17	-5	3	-1	3	-4	3.60125
hsa05152	Upregulated	Downregulated	Downregulated	Tuberculosis	Tuberculosis	Tuberculosis	2.48901	3.1076	3.35047	0.00995856	0.0109845	0.00136565	13	-10	3	-3	4	-6	2.98236
hsa05160	Upregulated	Downregulated	Downregulated	Hepatitis C	Hepatitis C	Hepatitis C	2.75182	2.3946	3.87262	1.82e-08	2.35e-08	2.56e-08	12	-10	1	-4	5	-5	3.00635
hsa05161	Upregulated	Downregulated	Upregulated	Hepatitis B	Hepatitis B	Hepatitis B	3.11076	4.00835	5.18595	4.81e-10	4.81e-10	4e-10	14	-12	3	-4	9	-5	4.10169
hsa05162	Upregulated	Downregulated	Downregulated	Measles	Measles	Measles	2.37295	0.66806	2.16081	1.85e-07	1.85e-07	1.85e-07	9	-8	1	-1	1	-4	1.73394
hsa05163	Upregulated	Downregulated	Upregulated	Human cytomegalovirus infection	Human cytomegalovirus infection	Human cytomegalovirus infection	3.81785	5.39864	5.64147	3.43e-15	3.43e-15	6.94e-11	27	-17	6	-7	12	-9	4.95265
hsa05164	Downregulated	Upregulated	Upregulated	Influenza A	Influenza A	Influenza A	1.82369	1.63655	2.47023	7.66e-07	7.66e-07	7.66e-07	7	-9	2	-1	5	-2	1.97682
hsa05166	Downregulated	Downregulated	Upregulated	Human T-cell leukemia virus 1 infection	Human T-cell leukemia virus 1 infection	Human T-cell leukemia virus 1 infection	3.25444	4.63066	4.08482	2.09e-07	1.84e-08	2.34e-07	12	-25	4	-7	9	-6	3.98997
hsa05167	Upregulated	Downregulated	Upregulated	Kaposi sarcoma-associated herpesvirus infection	Kaposi sarcoma-associated herpesvirus infection	Kaposi sarcoma-associated herpesvirus infection	3.64979	3.39655	4.7083	2.4e-16	2.4e-16	3.21e-11	20	-16	2	-5	10	-5	3.91821
hsa05169	Downregulated	Upregulated	Downregulated	Epstein-Barr virus infection	Epstein-Barr virus infection	Epstein-Barr virus infection	3.54588	3.21067	3.26379	1.23e-18	1.75e-16	1.42e-16	15	-22	4	-3	5	-6	3.34012
hsa05170	Upregulated	Upregulated	Upregulated	Human immunodeficiency virus 1 infection	Human immunodeficiency virus 1 infection	Human immunodeficiency virus 1 infection	3.87144	4.0673	4.96987	1.49e-11	1.49e-11	1.33e-10	21	-20	5	-4	10	-7	4.30287
hsa05202	Upregulated	Downregulated	Downregulated	Transcriptional misregulation in cancer	Transcriptional misregulation in cancer	Transcriptional misregulation in cancer	2.47825	2.69568	2.09258	6.24e-10	8.05e-10	7.1e-10	13	-9	2	-3	3	-4	2.42217
hsa05203	Downregulated	Downregulated	Upregulated	Viral carcinogenesis	Viral carcinogenesis	Viral carcinogenesis	3.28877	5.05932	4.00014	2.72e-14	3.76e-14	3.2e-14	8	-20	4	-5	9	-2	4.11608
hsa05205	Upregulated	Downregulated	Downregulated	Proteoglycans in cancer	Proteoglycans in cancer	Proteoglycans in cancer	4.86337	5.47676	4.4286	6.86e-16	6.86e-16	1.97e-15	36	-15	6	-7	8	-8	4.92291
hsa05210	Upregulated	Downregulated	Upregulated	Colorectal cancer	Colorectal cancer	Colorectal cancer	4.47971	6.43201	4.85429	6.12e-09	7.62e-09	4.06e-09	12	-8	2	-4	4	-3	5.25534
hsa05211	Upregulated	Downregulated	Upregulated	Renal cell carcinoma	Renal cell carcinoma	Renal cell carcinoma	5.33431	11.3467	8.25763	1.46e-09	1.46e-09	1.46e-09	11	-7	3	-5	7	-3	8.31289
hsa05212	Upregulated	Downregulated	Downregulated	Pancreatic cancer	Pancreatic cancer	Pancreatic cancer	3.80186	6.06527	4.7083	1.7e-07	1.7e-07	3.02e-07	10	-5	2	-3	3	-3	4.85848
hsa05213	Upregulated	Downregulated	Downregulated	Endometrial cancer	Endometrial cancer	Endometrial cancer	4.31752	6.35808	4.11299	5.69e-08	5.69e-08	5.69e-08	8	-5	1	-4	2	-2	4.92953
hsa05214	Upregulated	Downregulated	Upregulated	Glioma	Glioma	Glioma	4.62307	8.6046	6.36143	1.03e-15	1.41e-15	3.79e-17	11	-7	1	-6	6	-2	6.5297
hsa05215	Upregulated	Downregulated	Upregulated	Prostate cancer	Prostate cancer	Prostate cancer	3.97171	6.65304	4.91863	3.67e-16	3.67e-16	6.46e-11	13	-7	2	-5	7	-1	5.18113
hsa05216	Downregulated	Downregulated	Downregulated	Thyroid cancer	Thyroid cancer	Thyroid cancer	3.12369	2.49168	3.2237	0.000622624	0.000655455	0.0019423	2	-4	1	-1	1	-1	2.94636
hsa05217	Upregulated	Downregulated	Downregulated	Basal cell carcinoma	Basal cell carcinoma	Basal cell carcinoma	3.1069	1.48697	0.96191	0.00429374	0.00429374	0.0182771	8	-2	1	-1	1	-1	1.85193
hsa05218	Upregulated	Downregulated	Upregulated	Melanoma	Melanoma	Melanoma	3.478	6.40223	4.14156	1.09e-07	1.09e-07	6.84e-07	9	-4	1	-5	4	-1	4.67393
hsa05219	Upregulated	Downregulated	Downregulated	Bladder cancer	Bladder cancer	Bladder cancer	4.22841	8.99436	5.81838	7.41e-05	7.41e-05	0.000480611	6	-3	1	-3	2	-2	6.34705
hsa05220	Upregulated	Downregulated	Upregulated	Chronic myeloid leukemia	Chronic myeloid leukemia	Chronic myeloid leukemia	4.56224	8.49138	6.27773	1.53e-10	1.53e-10	1.53e-10	11	-7	3	-4	5	-3	6.44378
hsa05221	Downregulated	Downregulated	Upregulated	Acute myeloid leukemia	Acute myeloid leukemia	Acute myeloid leukemia	3.45005	4.12801	2.67038	2.79e-07	3.34e-07	3.54e-07	5	-7	1	-2	3	-1	3.41614
hsa05222	Upregulated	Upregulated	Upregulated	Small cell lung cancer	Small cell lung cancer	Small cell lung cancer	4.18756	2.00418	2.59297	0.000781897	0.000380489	6.83e-05	16	-4	2	-1	3	-1	2.92824
hsa05223	Upregulated	Downregulated	Upregulated	Non-small cell lung cancer	Non-small cell lung cancer	Non-small cell lung cancer	3.96587	4.0673	2.63111	4.26e-10	5.33e-10	5.73e-10	10	-4	1	-3	2	-1	3.55476
hsa05224	Upregulated	Downregulated	Upregulated	Breast cancer	Breast cancer	Breast cancer	3.32117	3.17904	2.8791	1.29e-07	1.63e-07	1.76e-07	18	-7	2	-3	5	-2	3.12643
hsa05225	Upregulated	Downregulated	Downregulated	Hepatocellular carcinoma	Hepatocellular carcinoma	Hepatocellular carcinoma	3.46038	3.31229	2.85693	1.44e-08	1.44e-08	8.94e-07	19	-11	3	-3	4	-4	3.20987
hsa05226	Upregulated	Downregulated	Upregulated	Gastric cancer	Gastric cancer	Gastric cancer	2.99354	3.1146	2.41777	2.21e-06	2.74e-06	2.93e-06	16	-7	2	-3	4	-2	2.84197
hsa05230	Upregulated	Upregulated	Upregulated	Central carbon metabolism in cancer	Central carbon metabolism in cancer	Central carbon metabolism in cancer	5.86258	14.6973	10.3719	4.46e-13	5.82e-13	6.36e-13	11	-10	6	-5	9	-3	10.3106
hsa05231	Upregulated	Downregulated	Upregulated	Choline metabolism in cancer	Choline metabolism in cancer	Choline metabolism in cancer	5.79954	9.91313	6.41273	5.05e-13	5.05e-13	3.29e-11	18	-10	3	-7	7	-3	7.37514
hsa05235	Upregulated	Downregulated	Upregulated	PD-L1 expression and PD-1 checkpoint pathway in cancer	PD-L1 expression and PD-1 checkpoint pathway in cancer	PD-L1 expression and PD-1 checkpoint pathway in cancer	3.67941	5.17933	4.69066	5.38e-10	5.38e-10	1.2e-08	10	-7	2	-3	5	-2	4.51647
hsa05412	Upregulated	Downregulated	Upregulated	Arrhythmogenic right ventricular cardiomyopathy	Arrhythmogenic right ventricular cardiomyopathy	Arrhythmogenic right ventricular cardiomyopathy	4.42523	1.24584	1.61185	0.000791955	8.54e-05	0.00155743	11	-6	1	-1	2	-1	2.42764
hsa05418	Downregulated	Upregulated	Upregulated	Fluid shear stress and atherosclerosis	Fluid shear stress and atherosclerosis	Fluid shear stress and atherosclerosis	3.21046	2.67224	3.4573	1.69e-08	1.2e-06	1.1e-06	11	-12	3	-1	5	-3	3.11333
